# Completing the BASEL phage collection to unlock hidden diversity for systematic exploration of phage-host interactions

**DOI:** 10.1101/2024.09.12.612763

**Authors:** Dorentina Humolli, Damien Piel, Enea Maffei, Yannik Heyer, Elia Agustoni, Aisylu Shaidullina, Luc Willi, Patrick Imwinkelried, Fabienne Estermann, Aline Cuénod, Dominik P. Buser, Carola Alampi, Mohamed Chami, Adrian Egli, Sebastian Hiller, Matthew Dunne, Alexander Harms

## Abstract

Research on bacteriophages, the viruses infecting bacteria, has fueled the development of modern molecular biology and inspired their therapeutic application to combat bacterial multidrug resistance. However, most work has so far focused on a few model phages which impedes direct applications of these findings in clinics and suggests that a vast potential of powerful molecular biology has remained untapped. We have therefore recently composed the BASEL collection of Escherichia coli phages (BActeriophage SElection for your Laboratory) which made a relevant diversity of phages infecting the E. coli K-12 laboratory strain accessible to the community. These phages are widely used, but their assorted diversity had remained limited by the E. coli K-12 host. We have therefore now genetically overcome the two major limitations of E. coli K-12, its lack of O-antigen glycans and the presence of resident bacterial immunity. Restoring O-antigen expression resulted in the isolation of diverse additional viral groups like Kagunavirus, Nonanavirus, Gordonclarkvirinae, and Gamaleyavirus, while eliminating all known antiviral defenses of E. coli K-12 additionally enabled us to isolate phages of Wifcevirus genus. Even though some of these viral groups appear to be common in nature, no phages from any of them had previously been isolated using E. coli laboratory strains and they had thus remained largely understudied. Overall, 37 new phage isolates have been added to complete the BASEL collection. These phages were deeply characterized genomically and phenotypically with regard to host receptors, sensitivity to antiviral defense systems, and host range. These results highlighted dominant roles of the O-antigen barrier for viral host recognition and of restriction-modification systems in bacterial immunity. We anticipate that the completed BASEL collection will propel research on phage-host interactions and their molecular mechanisms, deepening our understanding of viral ecology and fostering innovations in biotechnology and antimicrobial therapy.
