## Supplementary material for "Completing the BASEL phage collection to unlock hidden diversity for systematic exploration of phage-host interactions": Table S1

### Sheet: Sheet1
	S1 Table. Isolation of O16-dependent and K12-prophage-inhibited phages from sewage and environmental samples
Previous work:	sample / source	all plaques	dependent on O16	inhibited by K-12 cryptic prophages	% O16 specialists	% K12-sensitive
	ARA Basel	144	11	n.d.	7.63889	n.d.
	ARA Canius (Lenzerheide)	144	9	n.d.	6.25	n.d.
	ARA Emmenbrücke	144	3	n.d.	2.08333	n.d.
	ARA Triengen	144	3	n.d.	2.08333	n.d.
This study:	sample / source	all plaques	dependent on O16	inhibited by K-12 cryptic prophages	% O16 specialists	% K12-sensitive
	pond with duck feces (Grün80 park)	7	4	n.d.	57.1429	n.d.
	city pond (Grün80 park)	7	6	n.d.	85.7143	n.d.
	park pond (Grün80 park)	5	0	n.d.	0	n.d.
	Birsig river	16	13	n.d.	81.25	n.d.
	park puddle (Kannenfeldpark)	6	6	n.d.	100	n.d.
	city puddle (Petersplatz)	5	0	n.d.	0	n.d.
	Rhine water	7	1	n.d.	14.2857	n.d.
	park puddle (Kannenfeldpark)	4	0	n.d.	0	n.d.
	Rhine water	6	4	n.d.	66.6667	n.d.
	Rhine water	7	1	1	14.2857	14.2857
	Rhine water	7	6	0	85.7143	0
	Rhine water	5	2	2	40	40
	Rhine water	6	1	1	16.6667	16.6667
	Rhine water	13	3	3	23.0769	23.0769
	Rhine water	8	2	2	25	25
	Rhine water	4	1	1	25	25
	Rhine water	8	1	1	12.5	12.5
	Rhine water	16	1	1	6.25	6.25
	Rhine water	12	7	2	58.3333	16.6667
	Rhine water	16	9	9	56.25	56.25
	Rhine water	12	0	1	0	8.33333
	Rhine water	16	7	7	43.75	43.75
	Rhine water	11	6	3	54.5455	27.2727
	small stream (Wiese)	33	3	3	9.09091	9.09091
	village pond (Therwil)	5	4	1	80	20
	small stream (Brugg)	9	3	0	33.3333	0
	bird pond	6	6	0	100	0
