## Supplementary material for "Completing the BASEL phage collection to unlock hidden diversity for systematic exploration of phage-host interactions": Table S2

### Sheet: list of all phages
	S2 Table. List of all phages used in this study.
	The original BASEL phages from our previous work (Bas01-Bas69; Maffei, Shaidullina, et al., PLoS Biology (2021)) and classical reference phages are included for completeness. Predictions of anti-defense proteins encoded by all BASEL phages (using AntiDefenseFinder of Tesson et al., Nucleic Acids Research (2025)) are included on a second sheet for a better overview.
bacteriophage taxonomy											bacteriophage isolation / source			bacteriophage genome features								host receptors on E. coli K-12		RM system recognition sites
Bas##	morphotype	closest relative (BLASTN total score)	coverage	identity	% ANI (coverage x NI)	ICTV family	ICTV subfamily	ICTV genus	ICTV species	phage name	place of isolation	isolation source	isolated by	NCBI GenBank accession	genome size (bp)	coverage	GC content	CDS	tRNAs	inteins	introns	primary receptor	terminal receptor	EcoKI	EcoCFT_I	EcoRI	EcoRV	EcoCFT_II	EcoP1_I
Bas01	siphovirus	RTP (AM156909.1)	0.73	0.8699	63.5027	Drexlerviridae	Braunvirinae	Rtpvirus	unclassified	Escherichia phage AugustePiccard	Switzerland: Riehen	horse feces	Alexander Harms	MZ501051	50126	230x	0.448	78	1	0	0	LPS / O-antigen?	LptD	3	6	16	38	51	68
Bas02	siphovirus	CEB_EC3a (NC_047812.1)	0.77	0.8708	67.0516	Drexlerviridae	Braunvirinae	Guelphvirus	unclassified	Escherichia phage JeanPiccard	Switzerland: Riehen	forest puddle	Alexander Harms	MZ501080	47149	174x	0.445	83	1	0	0	LPS / O-antigen?	LptD	7	7	44	32	58	49
Bas03	siphovirus	CEB_EC3a (NC_047812.1)	0.74	0.8744	64.7056	Drexlerviridae	Braunvirinae	Guelphvirus	unclassified	Escherichia phage JulesPiccard	Switzerland: Basel	sewage plant inflow	Stefanie Schluchter (Summer Science Academy 2019)	MZ501087	47731	114x	0.447	89	1	0	0	LPS / O-antigen?	FhuA	1	5	38	46	54	53
Bas04	siphovirus	tonnikala (NC_049817.1)	0.97	0.9818	95.2346	Drexlerviridae	Tempevirinae	Warwickvirus	unclassified (with tonnikala)	Escherichia phage FritzSarasin	Switzerland: Basel	sewage plant inflow	Harshal Kumar (Summer Science Academy 2019)	MZ501069	51777	48x	0.448	91	0	0	0	LPS / O-antigen?	BtuB	0	0	8	0	52	28
Bas05	siphovirus	XY3 (MN781674.1)	0.9	0.9564	86.076	Drexlerviridae	Tempevirinae	Warwickvirus	unclassified	Escherichia phage PeterMerian	Switzerland: Basel	Birsig river	Henrietta Caspar (Summer Science Academy 2019)	MZ501101	47775	15x	0.447	80	0	0	0	LPS / O-antigen?	FhuA	0	1	2	0	43	20
Bas06	siphovirus	herni (NC_049823.1)	0.91	0.9559	86.9869	Drexlerviridae	Tempevirinae	Hanrivervirus	unclassified	Escherichia phage KarlJaspers	Switzerland: Basel	sewage plant inflow	Olivier Gomez-Dumas (Summer Science Academy 2019)	MZ501090	51474	128x	0.44	89	0	0	0	LPS / O-antigen?	BtuB	0	1	0	2	40	42
Bas07	siphovirus	PGN590 (NC_049830.1)	0.94	0.9632	90.5408	Drexlerviridae	Tempevirinae	Hanrivervirus	unclassified	Escherichia phage JakobBernoulli	Switzerland: Basel	sewage plant inflow	Nathalie Galvagno (Summer Science Academy 2019)	MZ501079	51129	136x	0.439	91	0	0	0	O16-type O-antigen	FhuA	0	0	1	0	45	34
Bas08	siphovirus	TLS (AY308796.1)	0.9	0.9696	87.264	Drexlerviridae	Tempevirinae	Tlsvirus	unclassified	Escherichia phage DanielBernoulli	Switzerland: Basel	sewage plant inflow	Enea Maffei	MZ501059	50731	258x	0.432	91	0	0	0	LPS / O-antigen?	TolC	1	1	56	44	54	40
Bas09	siphovirus	W011D (MK778457.1)	0.9	0.9823	88.407	Drexlerviridae	Tempevirinae	Changchunvirus	unclassified	Escherichia phage PaulSarasin	Switzerland: Basel	sewage plant inflow	Edith Baert (Summer Science Academy 2019)	MZ501099	51285	104x	0.464	90	0	0	0	LPS / O-antigen?	FhuA	1	1	38	24	53	39
Bas10	siphovirus	Henu7 (MN019128.1)	0.92	0.9466	87.0872	Drexlerviridae	Tempevirinae	unclassified	unclassified	Escherichia phage IsaakIselin	Switzerland: Basel	sewage plant inflow	Aurele Lesslauer (Summer Science Academy 2019)	MZ501077	49911	266x	0.482	90	0	0	0	LPS / O-antigen?	YncD	7	5	16	58	54	54
Bas11	siphovirus	Henu7 (MN019128.1)	0.92	0.9629	88.5868	Drexlerviridae	Tempevirinae	unclassified	unclassified	Escherichia phage JohannLBurckhardt	Switzerland: Riehen	compost	Marco Burkolter	MZ501085	49715	233x	0.486	87	0	0	0	LPS / O-antigen?	YncD	7	2	20	44	35	62
Bas12	siphovirus	SRT8 (NC_042043.1)	0.95	0.9569	90.9055	Drexlerviridae	Tunavirinae	Sertoctavirus	unclassified	Escherichia phage BrunoManser	Switzerland: Basel	sewage plant inflow	Fiona Gerster (Summer Science Academy 2019)	MZ501053	49298	304x	0.481	84	0	0	0	LPS / O-antigen?	FhuA	2	1	64	52	25	44
Bas13	siphovirus	phi2013 (MT427400.1)	0.95	0.9386	89.167	Drexlerviridae	Tunavirinae	Tunavirus	unclassified	Escherichia phage LeonhardEuler	Switzerland: Basel	sewage plant inflow	Alexander Harms	MZ501092	50192	164x	0.458	83	0	0	0	LPS / O-antigen?	FhuA	0	0	2	50	45	46
Bas14	siphovirus	Sodalis SO-1 (GQ502199.1)	0.93	0.9394	87.3642			Dhillonvirus	Dhillonvirus	Escherichia phage TheodorHerzl	Switzerland: Basel	sewage plant inflow	Valentin Druelle	MZ501107	43627	172x	0.544	63	0	0	0	LPS / O-antigen?	LptD	0	0	4	30	45	69
Bas15	siphovirus	PTXU06 (MK373789.1)	0.92	0.928	85.376			Dhillonvirus	Dhillonvirus	Escherichia phage PaulFeyerabend	Switzerland: Dietikon	sewage plant inflow	Sarah Michaelis and Hubert Hilbi	MZ501097	44550	209x	0.544	64	0	0	0	LPS / O-antigen?	FhuA	1	1	10	26	53	71
Bas16	siphovirus	PTXU06 (MK373789.1)	0.93	0.9213	85.6809			Dhillonvirus	Dhillonvirus	Escherichia phage GeorgBuechner	Switzerland: Dietikon	sewage plant inflow	Sarah Michaelis and Hubert Hilbi	MZ501070	44295	213x	0.546	64	0	0	0	LPS / O-antigen?	FhuA	0	0	8	38	51	67
Bas17	siphovirus	PTXU06 (MK373789.1)	0.9	0.9113	82.017			Dhillonvirus	Dhillonvirus	Escherichia phage KarlBarth	Switzerland: Basel	sewage plant inflow	Marco Burkolter	MZ501088	43104	261x	0.546	65	0	0	0	LPS / O-antigen?	FhuA	0	2	6	42	54	75
Bas18	siphovirus	slur06 (LN881731.1)	0.95	0.9486	90.117			Dhillonvirus	Dhillonvirus	Escherichia phage Oekolampad	Switzerland: Basel	sewage plant inflow	Enea Maffei	MZ501095	44882	270x	0.545	65	0	0	0	LPS / O-antigen?	LptD	0	0	10	30	48	80
Bas19	siphovirus	SP8 (MT682705.1)	0.91	0.9634	87.6694		Queuovirinae	Nonagvirus	unclassified	Escherichia phage ChristophMerian	Switzerland: Basel	sewage plant inflow	Valentin Druelle	MZ501057	58073	244x	0.435	93	0	0	0	LPS / O-antigen?	LptD	0	2	32	42	96	102
Bas20	siphovirus	HdSG1 (MK373795.1)	0.86	0.9456	81.3216		Queuovirinae	Nonagvirus	unclassified	Escherichia phage FritzHoffmann	Switzerland: Basel	hospital sewage	Alexander Harms	MZ501068	59834	174x	0.435	92	0	0	0	LPS / O-antigen?	LptD	1	0	24	46	100	106
Bas21	siphovirus	SLUR25 (LT907986.1)	0.97	0.9737	94.4489		Queuovirinae	Seuratvirus	unclassified	Escherichia phage GottfriedDienst	Switzerland: Basel	sewage plant inflow	Enea Maffei	MZ501071	56589	314x	0.447	95	0	0	0	LPS / O-antigen?	LamB	0	3	10	34	111	81
Bas22	siphovirus	SLUR75 (R025197.1)	0.91	0.9214	83.8474		Queuovirinae	Seuratvirus	unclassified	Escherichia phage KurtStettler	Switzerland: Basel	sewage plant inflow	Marco Burkolter	MZ501091	58567	185x	0.447	95	0	0	0	LPS / O-antigen?	LamB	0	4	10	26	124	85
Bas23	siphovirus	SLUR75 (R025197.1)	0.94	0.9386	88.2284		Queuovirinae	Seuratvirus	unclassified	Escherichia phage WildeMaa	Switzerland: Basel	sewage plant inflow	Marco Burkolter	MZ501112	60092	338x	0.443	97	0	0	0	LPS / O-antigen?	LamB	0	1	10	38	121	95
Bas24	siphovirus	SLUR75 (R025197.1)	0.92	0.9537	87.7404		Queuovirinae	Seuratvirus	unclassified	Escherichia phage SeppeHuegi	Switzerland: Lenzerheide	sewage plant inflow	Enea Maffei	MZ501104	60068	77x	0.447	96	0	0	0	LPS / O-antigen?	LamB	0	3	10	38	122	82
Bas25	siphovirus	Aeromonas DO4 (MH230177.1)	0.86	0.9316	80.1176		Queuovirinae	Seuratvirus	unclassified	Escherichia phage VogelGryff	Switzerland: Basel	sewage plant inflow	Enea Maffei	MZ501110	58342	124x	0.442	88	0	0	0	LPS / O-antigen?	LptD	1	5	10	36	115	92
Bas26	siphovirus	100268_sal2 (KU927497.2)	0.93	0.9738	90.5634	Demerecviridae	Markadamsvirinae	Epseptimavirus	unclassified	Escherichia phage GreteKellenberger	Switzerland: Basel	dirty pond water	Laura Mourelo (Summer Science Academy 2019)	MZ501072	114196	240x	0.402	179	30	0	0	LPS / O-antigen	BtuB	9	1	32	90	129	139
Bas27	siphovirus	SB9 (MK867835.1)	0.85	0.8685	73.8225	Demerecviridae	Markadamsvirinae	Epseptimavirus	unclassified	Escherichia phage TrudiGerster	Switzerland: Basel	dirty pond water	Laura Mourelo (Summer Science Academy 2019)	MZ501108	114179	71x	0.407	169	31	0	0	LPS / O-antigen	BtuB	12	6	24	88	131	145
Bas28	siphovirus	Ace (MT833283.1)	0.93	0.981	91.233	Demerecviridae	Markadamsvirinae	Epseptimavirus	unclassified	Escherichia phage IrmaTschudi	Switzerland: Basel	sewage plant inflow	Susan Yusofy (Summer Science Academy 2019)	MZ501076	115446	203x	0.401	182	28	0	0	LPS / O-antigen	BtuB	6	3	28	78	127	130
Bas29	siphovirus	EASG3 (MK373799.1)	0.82	0.9076	74.4232	Demerecviridae	Markadamsvirinae	Epseptimavirus	unclassified	Escherichia phage SuperGirl	Switzerland: Lenzerheide	sewage plant inflow	Enea Maffei	MZ501105	110821	170x	0.401	180	29	0	0	LPS / O-antigen	BtuB	7	4	40	80	109	120
Bas30	siphovirus	100268_sal2 (KU927497.2)	0.87	0.9721	84.5727	Demerecviridae	Markadamsvirinae	Epseptimavirus	unclassified	Escherichia phage TrudiRoth	Switzerland: Basel	sewage plant inflow	Olivier Gomez-Dumas (Summer Science Academy 2019)	MZ501109	114488	64x	0.397	182	24	0	0	LPS / O-antigen	BtuB	8	4	36	70	127	127
Bas31	siphovirus	pork29 (MF431732.1)	0.89	0.9189	81.7821	Demerecviridae	Markadamsvirinae	Tequintavirus	unclassified	Escherichia phage DaisyDussoix	Switzerland: Basel	sewage plant inflow	Susan Yusofy (Summer Science Academy 2019)	MZ501058	113532	98x	0.39	169	24	0	0	LPS / O-antigen	BtuB	5	4	20	18	113	124
Bas32	siphovirus	saus111K (MF431734.1)	0.87	0.9651	83.9637	Demerecviridae	Markadamsvirinae	Tequintavirus	unclassified	Escherichia phage IrisVonRoten	Switzerland: Basel	sewage plant inflow	Enea Maffei	MZ501075	112239	78x	0.39	172	26	0	0	O16-type O-antigen	BtuB	7	5	18	6	117	129
Bas33	siphovirus	SSP1 (NC_047881.1)	0.84	0.9574	80.4216	Demerecviridae	Markadamsvirinae	Tequintavirus	unclassified	Escherichia phage HildyBeyeler	Switzerland: Basel	sewage plant inflow	Enea Maffei	MZ501074	111607	81x	0.391	170	23	1	0	LPS / O-antigen	BtuB	8	2	28	4	124	127
Bas34	siphovirus	NBEco002 (NC_048855.1)	0.83	0.9475	78.6425	Demerecviridae	Markadamsvirinae	Tequintavirus	unclassified	Escherichia phage SelmaRatti	Switzerland: Basel	sewage plant inflow	Valentin Druelle	MZ501103	107080	473x	0.388	155	12	3	0	LPS / O-antigen	BtuB	7	5	28	4	112	124
Bas35	myovirus	G29-2 (MK327940.1)	0.97	0.9942	96.4374	Straboviridae	Tevenvirinae	Tequatrovirus	unclassified (with G29-2)	Escherichia phage WilhelmHis	Switzerland: Basel	Rhine river bank	Olivia Schmid (Summer Science Academy 2019)	MZ501113	166861	104x	0.354	277	11	0	1	Tsx	LPS (deep core)	5	10	142	52	169	214
Bas36	myovirus	O157 typing phage 7 (KP869105.1)	0.93	0.9486	88.2198	Straboviridae	Tevenvirinae	Tequatrovirus	unclassified	Escherichia phage Paracelsus	Switzerland: Riehen	stream water	Julia and Johann Harms	MZ501096	167732	34x	0.354	272	11	0	1	Tsx	LPS (deep core)	6	8	140	56	162	217
Bas37	myovirus	JK08 (LR877332.1)	0.97	0.9787	94.9339	Straboviridae	Tevenvirinae	Tequatrovirus	unclassified	Escherichia phage KarlGJung	Switzerland: Basel	sewage plant inflow	Valentin Druelle	MZ501089	167832	109x	0.354	272	10	0	1	Tsx	LPS (deep core)	4	7	132	50	163	212
Bas38	myovirus	OE5505 (MK373785.1)	0.94	0.9747	91.6218	Straboviridae	Tevenvirinae	Tequatrovirus	unclassified	Escherichia phage AugustSocin	Switzerland: Lenzerheide	sewage plant inflow	Enea Maffei	MZ501052	167411	86x	0.354	273	9	0	0	OmpF	LPS (deep core)	3	12	132	56	186	225
Bas39	myovirus	R5505 (MK373786.1)	0.96	0.9748	93.5808	Straboviridae	Tevenvirinae	Tequatrovirus	unclassified	Escherichia phage FriedrichMiescher	Switzerland: Basel	sewage plant inflow	Aaliyah Fripp (Summer Science Academy 2019)	MZ501066	169509	58x	0.354	281	11	0	0	Tsx	LPS (deep core)	5	8	136	44	179	219
Bas40	myovirus	O157 typing phage 7 (KP869105.1)	0.95	0.9719	92.3305	Straboviridae	Tevenvirinae	Tequatrovirus	unclassified	Escherichia phage FelixPlatter	Switzerland: Basel	sewage plant inflow	Enea Maffei	MZ501065	164714	87x	0.355	267	11	0	0	OmpC	LPS (deep core)	5	11	140	48	170	208
Bas41	myovirus	teqhad (MN895434.1)	0.98	0.9791	95.9518	Straboviridae	Tevenvirinae	Tequatrovirus	unclassified (with teqhad)	Escherichia phage FriedrichZschokke	Switzerland: Basel	sewage plant inflow	Luc Willi	MZ501067	165574	84x	0.354	276	11	0	0	OmpC	LPS (deep core)	7	9	134	46	173	208
Bas42	myovirus	Sf23 (MF158046.1)	0.94	0.9535	89.629	Straboviridae	Tevenvirinae	Tequatrovirus	unclassified (with Sf23)	Escherichia phage AndreasVesalius	Switzerland: Basel	Rhine river	Alexander Harms	MZ501050	168255	32x	0.355	277	10	0	0	OmpC	LPS (deep core)	4	8	138	44	184	208
Bas43	myovirus	RB18 (MH553563.1)	0.95	0.9706	92.207	Straboviridae	Tevenvirinae	Tequatrovirus	unclassified	Escherichia phage TadeuszReichstein	Switzerland: Basel	Rhine river	Alexander Harms	MZ501106	166115	87x	0.354	271	10	0	1	Tsx	LPS (deep core)	3	8	142	50	190	221
Bas44	myovirus	R5505 (MK373786.1)	0.98	0.9754	95.5892	Straboviridae	Tevenvirinae	Tequatrovirus	unclassified (with R5505)	Escherichia phage AdolfPortmann	Switzerland: Basel	Rhine river	Alexander Harms	MZ501046	166773	100x	0.355	275	11	0	0	OmpC	LPS (deep core)	6	8	134	48	166	216
Bas45	myovirus	R5505 (MK373786.1)	0.94	0.9687	91.0578	Straboviridae	Tevenvirinae	Tequatrovirus	unclassified	Escherichia phage PaulHMueller	Switzerland: Basel	sewage plant inflow	Alexander Harms	MZ501098	170053	65x	0.356	278	8	0	1	OmpA	LPS (deep core)	5	10	148	64	170	227
Bas46	myovirus	PhAPEC2 (KF562341.1)	0.97	0.9707	94.1579	Straboviridae	Tevenvirinae	Mosigvirus	unclassified	Escherichia phage ChristianSchoenbein	Switzerland: Basel	sewage plant inflow	Alexander Harms	MZ501056	169031	81x	0.377	269	2	0	0	OmpF	LPS (deep core)	4	13	192	180	169	305
Bas47	myovirus	Shf125875 (KM407600.1)	0.99	0.9709	96.1191	Straboviridae	Tevenvirinae	Mosigvirus	Shigella virus UTAM	Escherichia phage AlbertHofmann	Switzerland: Basel	sewage plant inflow	Alexander Harms	MZ501047	168968	77x	0.377	271	2	0	0	OmpF	LPS (deep core)	9	13	182	170	164	309
Bas48	myovirus	pangalan (MN850627.1)	0.99	0.9808	97.0992		Vequintavirinae	Vequintavirus	unclassified (with pangalan)	Escherichia phage CarlMeissner	Switzerland: Basel	sewage plant inflow	Enea Maffei	MZ501054	137623	67x	0.437	229	6	0	0	NGR?	first Glc of LPS outer core	14	4	34	84	288	191
Bas49	myovirus	O157 typing phage 5 (KP869103.1)	0.95	0.9697	92.1215		Vequintavirinae	Vequintavirus	unclassified	Escherichia phage EmilHeitz	Switzerland: Riehen	stream water	Julia and Johann Harms	MZ501062	139980	130x	0.437	227	6	0	2	NGR?	first Glc of LPS outer core	17	5	40	98	293	214
Bas50	myovirus	O157 typing phage 5 (KP869103.1)	0.96	0.9627	92.4192		Vequintavirinae	Vequintavirus	unclassified	Escherichia phage DrSchubert	Switzerland: Riehen	Wenkenpark pond	Dr. Thomas Schubert	MZ501060	138240	84x	0.434	228	6	0	1	NGR?	first Glc of LPS outer core	10	4	30	90	295	208
Bas51	myovirus	O157 typing phage 5 (KP869103.1)	0.95	0.9572	90.934		Vequintavirinae	Vequintavirus	unclassified	Escherichia phage WalterGehring	Switzerland: Basel	sewage plant inflow	Enea Maffei	MZ501111	140659	80x	0.436	230	6	0	3	NGR?	first Glc of LPS outer core	13	6	42	104	310	225
Bas52	myovirus	bov10K2 (MT884008.2)	0.98	0.9743	95.4814		Vequintavirinae	Vequintavirus	unclassified (with bov10K2)	Escherichia phage RudolfGeigy	Switzerland: Basel	sewage plant inflow	Enea Maffei	MZ501102	137380	79x	0.437	225	6	0	4	NGR?	first Glc of LPS outer core	14	6	38	92	300	204
Bas53	myovirus	bov10K2 (MT884008.2)	0.99	0.9638	95.4162		Vequintavirinae	Vequintavirus	unclassified (with bov10K2)	Escherichia phage JohannBauhin	Switzerland: Basel	sewage plant inflow	Enea Maffei	MZ501083	135602	63x	0.436	223	6	0	1	NGR?	first Glc of LPS outer core	15	4	42	102	294	202
Bas54	myovirus	bov25_3 (MT884011.2)	0.98	0.9769	95.7362		Vequintavirinae	Vequintavirus	unclassified (with bov10K2)	Escherichia phage MaxBurger	Switzerland: Lenzerheide	sewage plant inflow	Enea Maffei	MZ501093	136346	82x	0.435	221	6	0	2	NGR?	first Glc of LPS outer core	11	4	32	98	279	201
Bas55	myovirus	nomine (MN850649.1)	0.99	0.9702	96.0498		Vequintavirinae	Vequintavirus	unclassified (with nomine)	Escherichia phage JeffSchatz	Switzerland: Basel	Rhine river	Miguel Sanchez (Summer Science Academy 2019)	MZ501082	135630	73x	0.437	223	6	0	0	NGR?	first Glc of LPS outer core	12	6	38	98	306	218
Bas56	myovirus	isim (MN850597.1)	0.98	0.9736	95.4128		Vequintavirinae	Vequintavirus	unclassified (with isim)	Escherichia phage AlexBoehm	Switzerland: Basel	sewage plant inflow	Enea Maffei	MZ501048	135345	78x	0.438	221	6	0	2	NGR?	first Glc of LPS outer core	11	5	26	110	291	204
Bas57	myovirus	isim (MN850597.1)	0.99	0.9706	96.0894		Vequintavirinae	Vequintavirus	unclassified (with isim)	Escherichia phage MaxTheCat	Switzerland: Basel	sewage plant inflow	Luc Willi	MZ501094	135061	67x	0.436	225	6	0	1	NGR?	first Glc of LPS outer core	14	6	32	92	299	206
Bas58	myovirus	CM1 (MK962749.1)	0.98	0.9706	95.1188		Vequintavirinae	Vequintavirus	unclassified (with CM1)	Escherichia phage HeinrichReichert	Switzerland: Basel	sewage plant inflow	Leon Bondi (Summer Science Academy 2019)	MZ501073	136906	36x	0.436	225	6	0	3	NGR?	first Glc of LPS outer core	9	4	38	98	287	198
Bas59	myovirus	CM1 (MK962749.1)	0.97	0.9641	93.5177		Vequintavirinae	Vequintavirus	unclassified	Escherichia phage EduardKellenberger	Switzerland: Basel	sewage plant inflow	Charlotte Loeffler (Summer Science Academy 2019)	MZ501061	131526	105x	0.437	208	6	0	0	NGR?	first Glc of LPS outer core	15	5	34	102	296	209
Bas60	myovirus	alia (MN850632.1)	0.95	0.9831	93.3945		Stephanstirmvirinae	Justusliebigvirus	unclassified	Escherichia phage PaulScherrer	Switzerland: Riehen	rotting plant waste	Alexander Harms	MZ501100	150425	107x	0.375	264	14	2	1	NGR	first Glc of LPS outer core	12	9	68	108	221	131
Bas61	myovirus	outra (MN850645.1)	0.98	0.9886	96.8828		Stephanstirmvirinae	Justusliebigvirus	unclassified	Escherichia phage EmilieFrey	Switzerland: Reinach	Birs river	Yannik Heyer	MZ501063	146666	90x	0.374	264	14	0	0	NGR	first Glc of LPS outer core	12	7	70	100	212	114
Bas62	myovirus	alia (MN850632.1)	0.98	0.9717	95.2266		Stephanstirmvirinae	Justusliebigvirus	unclassified	Escherichia phage JohannJBalmer	Switzerland: Basel	Rhine river	Patrick Sauer	MZ501084	144831	111x	0.374	258	14	1	1	NGR	first Glc of LPS outer core	14	8	68	120	213	117
Bas63	myovirus	LMP33 (MK482689.1)	0.96	0.9548	91.6608		Ounavirinae	Felixounavirus	unclassified	Escherichia phage JohannRWettstein	Switzerland: Basel	Rhine river	Alexander Harms	MZ501086	87100	119x	0.39	136	25	0	1	O16-type O-antigen?	rough LPS	9	9	0	82	166	177
Bas64	podovirus	PHB20 (MN481366.1)	0.92	0.9206	84.6952	Autographiviridae	Studiervirinae	Teseptimavirus	unclassified	Escherichia phage JeanTinguely	Switzerland: Basel	sewage plant inflow	Alexander Harms	MZ501081	39842	127x	0.485	51	0	0	1		rough LPS	4	2	0	2	94	131
Bas65	podovirus	T7 (AY264774.1)	0.91	0.935	85.085	Autographiviridae	Studiervirinae	Teseptimavirus	unclassified	Escherichia phage JacobBurckhardt	Switzerland: Basel	sewage plant inflow	Alexander Harms	MZ501078	39451	232x	0.487	50	0	0	0		rough LPS	4	0	0	0	85	119
Bas66	podovirus	n.a.	n.a.	n.a.	n.a.	Autographiviridae	Studiervirinae	Teetrevirus	Escherichia virus T3	Escherichia phage T3K12	Switzerland: Basel	n.a. (laboratory engineering)	reference phage / Marco Burkolter	n.a.	38194	n.a.	0.499	46	0	0	0		rough LPS	4	5	0	10	84	156
Bas67	podovirus	PhiV-1 (MT542512.1)	0.95	0.9208	87.476	Autographiviridae	Studiervirinae	Berlinvirus	unclassified	Escherichia phage ErnstBeyeler	Switzerland: Basel	sewage plant inflow	Alexander Harms	MZ501064	39315	271x	0.49	48	0	0	0		rough LPS	5	3	0	0	118	134
Bas68	podovirus	PhiV-1 (MT542512.1)	0.99	0.9348	92.5452	Autographiviridae	Studiervirinae	Berlinvirus	unclassified	Escherichia phage CarlSpitteler	Switzerland: Basel	hospital sewage	Alexander Harms	MZ501055	39466	225x	0.487	49	0	0	0		rough LPS	5	5	0	0	116	142
Bas69	podovirus	PMBT57 (MG770228.1)	1	0.9912	99.12	Schitoviridae	Enquatrovirinae	Enquatrovirus	unclassified (with PMBT57)	Escherichia phage AlfredRasser	Switzerland: Basel	sewage plant inflow	Valentin Druelle	MZ501049	70849	217x	0.413	82	4	0	1		NGR	6	5	0	0	83	147
Bas70	siphovirus	Escherichia phage 590B	0.9	0.949	85.41		Guernseyvirinae	Kagunavirus	unclassified	Escherichia phage MarieHeimVoegtlin	Switzerland: Basel	Birsig river	Alexander Harms and Enea Maffei	PQ850619	43265	296x	0.511	83	0	0	0		O16-type O-antigen	5	4	14	12	69	46
Bas71	siphovirus	Escherichia phage 590B	0.9	0.9451	85.059		Guernseyvirinae	Kagunavirus	unclassified	Escherichia phage LotteLoewe	Switzerland: Basel	Rhine water	Alexander Harms and Enea Maffei	PQ850615	42712	346x	0.51	82	0	0	0		O16-type O-antigen	4	3	10	16	66	47
Bas72	siphovirus	Escherichia phage 590B	0.9	0.9473	85.257		Guernseyvirinae	Kagunavirus	unclassified	Escherichia phage NicoleGrasset	Switzerland: Basel	Rhine water	Patrick Imwinkelried and Alexander Harms	PQ850621	43746	393x	0.509	82	0	0	0		O16-type O-antigen	3	3	12	18	73	44
Bas73	siphovirus	Escherichia phage NTEC3	0.89	0.9407	83.7223		Guernseyvirinae	Kagunavirus	unclassified	Escherichia phage GertrudWoker	Switzerland: Basel	sewage plant inflow	Patrick Imwinkelried and Alexander Harms	PQ850603	43856	354x	0.512	81	0	0	0		O16-type O-antigen	2	3	6	18	80	48
Bas74	siphovirus	Escherichia phage 590B	0.88	0.9749	85.7912		Guernseyvirinae	Kagunavirus	unclassified	Escherichia phage SonjaBuckley	Switzerland: Basel	Rhine water	Peter Banhazi (Summer Science Academy 2022)	PQ850627	43096	62x	0.506	81	0	0	0		O16-type O-antigen	2	3	6	18	74	54
Bas75	siphovirus	Escherichia phage 590B	0.91	0.9352	85.1032		Guernseyvirinae	Kagunavirus	unclassified	Escherichia phage AnnaReinhart	Switzerland: Basel	Rhine water	Jana Bockelmann (Summer Science Academy 2022)	PQ850596	43870	155x	0.507	81	0	0	0		O16-type O-antigen	6	3	6	14	76	54
Bas76	siphovirus	Escherichia phage 590B	0.92	0.9413	86.5996		Guernseyvirinae	Kagunavirus	unclassified	Escherichia phage VerenaMeyer	Switzerland: Basel	Rhine water	Dylan Mac Sweeney (Summer Science Academy 2022)	PQ850632	43821	204x	0.506	85	0	0	0		O16-type O-antigen	3	3	4	18	73	46
Bas77	siphovirus	Escherichia phage 6947	0.73	0.9365	68.3645			Skatevirus	unclassified	Escherichia phage ClaudiaMuster	Switzerland: Basel	sewage plant inflow	Luc Willi and Enea Maffei	PQ850598	46037	182x	0.467	90	0	0	0		O16-type O-antigen	1	2	10	22	95	47
Bas78	siphovirus	Escherichia phage 6947	0.78	0.9068	70.7304			Skatevirus	unclassified	Escherichia phage SandraMuster	Switzerland: Basel	sewage plant inflow	Alexander Harms	PQ850625	46496	342x	0.464	91	0	0	0		O16-type O-antigen	1	3	12	34	85	42
Bas79	siphovirus	Salmonella phage ST1	0.78	0.9094	70.9332			Skatevirus	unclassified	Escherichia phage SusanneMuster	Switzerland: Basel	sewage plant inflow	Patrick Imwinkelried and Alexander Harms	PQ850629	46874	331x	0.467	90	0	0	0		O16-type O-antigen	1	3	10	24	96	46
Bas80	siphovirus	Salmonella phage ST1	0.69	0.8948	61.7412			Skatevirus	unclassified	Escherichia phage ChristineMuster	Switzerland: Basel	sewage plant inflow	Patrick Imwinkelried and Alexander Harms	PQ850597	47021	332x	0.465	89	1	0	0		O16-type O-antigen	1	3	18	24	81	48
Bas81	siphovirus	Escherichia phage ASO78B	0.72	0.8999	64.7928			Skatevirus	unclassified	Escherichia phage TanjaMuster	Switzerland: Lenzerheide	sewage plant inflow	Alexander Harms	PQ850630	47623	310x	0.464	95	1	0	0		O16-type O-antigen	2	2	6	28	88	47
Bas82	siphovirus	Escherichia phage AVIO78A	0.83	0.9665	80.2195			Nonanavirus	unclassified	Escherichia phage KarinMuster	Switzerland: Basel	Rhine water	Patrick Imwinkelried and Alexander Harms	PQ850612	58508	281x	0.438	107	0	0	0		O16-type O-antigen	7	4	32	30	156	74
Bas83	siphovirus	Escherichia phage WFI	0.96	0.9761	93.7056			Dhillonvirus	unclassified	Escherichia phage Haito	Switzerland: Basel	Rhine water	Bogdan Baeasu (Summer Science Academy 2022)	PQ850604	44876	276x	0.544	72	0	0	0	O16-type O-antigen	LptD	0	0	2	28	25	82
Bas84	siphovirus	Escherichia phage slur06	0.95	0.9084	86.298			Dhillonvirus	unclassified	Escherichia phage JohannBuxtorf	Switzerland: Basel	Rhine water	Elena Buettner (Summer Science Academy 2022)	PQ850611	44189	624x	0.545	68	0	0	0	O16-type O-antigen	LptD	0	0	4	24	50	66
Bas85	siphovirus	Escherichia phage WFI	0.96	0.974	93.504			Dhillonvirus	unclassified	Escherichia phage RuthEpting	Switzerland: Basel	bird pond	Giulia Ernst (Summer Science Academy 2022)	PQ850624	44889	235x	0.544	72	0	0	0	O16-type O-antigen	LptD	0	0	2	26	27	79
Bas86	podovirus	Escherichia phage SU7	0.94	0.9611	90.3434		Gordonclarkvirinae	Suseptimavirus	unclassified	Escherichia phage OliverMaurmann	Switzerland: Basel	city pond	Alexander Harms and Aisylu Shaidullina	PQ850622	76140	188x	0.421	120	1	0	2		O16-type O-antigen	9	6	28	46	126	117
Bas87	podovirus	Escherichia phage MLP3	0.91	0.9722	88.4702		Gordonclarkvirinae	Suseptimavirus	unclassified	Escherichia phage AnnaHegner	Switzerland: Basel	Rhine water	Elisa Pfrunder (Summer Science Academy 2022)	PQ850594	77516	124x	0.421	128	1	0	1		O16-type O-antigen	9	7	30	50	125	127
Bas88	podovirus	Escherichia ECBP2	0.89	0.9539	84.8971		Gordonclarkvirinae	Suseptimavirus	unclassified	Escherichia phage StefiGeyer	Switzerland: Basel	city pond	Alexander Harms and Aisylu Shaidullina	PQ850628	76606	177x	0.424	122	1	0	0		O16-type O-antigen	9	6	18	60	106	131
Bas89	podovirus	Escherichia phage EP335	0.88	0.967	85.096		Gordonclarkvirinae	Nieuwekanaalvirus	unclassified	Escherichia phage KarlSchell	Switzerland: Basel	Rhine water	Alexander Harms and Enea Maffei	PQ850613	76768	187x	0.425	123	1	0	2		O16-type O-antigen	8	5	28	66	117	117
Bas90	podovirus	Escherichia phage MN03	0.94	0.9777	91.9038		Gordonclarkvirinae	Kuravirus	unclassified	Escherichia phage SkaterBoy	Switzerland: Basel	sewage plant inflow	Luc Willi and Enea Maffei	PQ850626	77534	114x	0.422	130	1	0	0		O16-type O-antigen	8	6	26	70	108	121
Bas91	podovirus	Escherichia phage CHD5UKE1	0.98	0.9896	96.9808		Gordonclarkvirinae	Kuravirus	Kuravirus SU10	Escherichia phage LorandFenyves	Switzerland: Basel	small stream (Wiese)	Yasmina Stolber (Summer Science Academy 2022)	PQ850614	76436	128x	0.422	130	1	0	0		O16-type O-antigen	9	4	24	76	110	120
Bas92	podovirus	Escherichia phage LAMP	0.88	0.982	86.416		Gordonclarkvirinae	Kuravirus	unclassified	Escherichia phage JacquesWildberger	Switzerland: Basel	Birsig river	Alexander Harms and Enea Maffei	PQ850610	67748	206x	0.423	100	1	0	0		O16-type O-antigen	7	10	16	64	93	94
Bas93	podovirus	Escherichia phage LAMP	0.9	0.9892	89.028		Gordonclarkvirinae	Kuravirus	unclassified	Escherichia phage AidaStucki	Switzerland: Basel	Birsig river	Alexander Harms and Enea Maffei	PQ850593	68851	201x	0.424	101	0	0	1		O16-type O-antigen	9	10	24	72	92	99
Bas94	podovirus	Escherichia phage LAMP	0.89	0.9823	87.4247		Gordonclarkvirinae	Kuravirus	unclassified	Escherichia phage ManiMatter	Switzerland: Basel	Birsig river	Alexander Harms and Enea Maffei	PQ850617	69824	197x	0.423	105	0	0	1		O16-type O-antigen	9	12	24	66	93	92
Bas95	podovirus	Escherichia phage Pondi	0.57	0.8941	50.9637				unclassified	Escherichia phage HelliStehle	Switzerland: Basel	Birsig river	Alexander Harms and Enea Maffei	PQ850607	56332	258x	0.515	91	0	1	1		O16-type O-antigen	4	7	4	8	131	75
Bas96	podovirus	Escherichia phage E20	0.88	0.958	84.304	Schitoviridae	Enquatrovirinae	Gamaleyavirus	unclassified	Escherichia phage RudolfBernhard	Switzerland: Triengen	sewage plant inflow	Alexander Harms	PQ850623	71918	188x	0.434	93	1	1	0		O16-type O-antigen	13	3	20	32	100	130
Bas97	myovirus	Salmonella phage PT1	0.91	0.9484	86.3044		Iiscvirinae	Jilinvirus	unclassified	Escherichia phage HeidiAbel	Switzerland: Basel	Birsig river	Alexander Harms and Enea Maffei	PQ850606	41040	544x	0.553	59	1	0	0		O16-type O-antigen	6	1	32	0	115	27
Bas98	myovirus	Escherichia phage WFC	0.95	0.9706	92.207			Wifcevirus	unclassified	Escherichia phage HermannAdler	Switzerland: Basel	Rhine water	Dylan Mac Sweeney (Summer Science Academy 2022)	PQ850608	68382	179x	0.461	115	0	0	0		O16-type O-antigen	5	4	36	6	93	82
Bas99	myovirus	Escherichia phage WFC	0.94	0.9604	90.2776			Wifcevirus	unclassified	Escherichia phage ManiWeber	Switzerland: Basel	Rhine water	Elena Buettner (Summer Science Academy 2022)	PQ850618	68355	100x	0.461	114	0	0	0		O16-type O-antigen	5	3	38	8	92	89
Bas100	myovirus	Escherichia phage SP13	0.96	0.9672	92.8512			Wifcevirus	unclassified	Escherichia phage HansTraber	Switzerland: Basel	Rhine water	Naisha Govindan (Summer Science Academy 2022)	PQ850605	68486	139x	0.461	111	0	0	0		O16-type O-antigen	4	2	38	10	87	90
Bas101	myovirus	Escherichia phage SP13	0.94	0.9705	91.227			Wifcevirus	unclassified	Escherichia phage VerenaGrendelmeier	Switzerland: Basel	small stream (Wiese)	Yasmina Stolber (Summer Science Academy 2022)	PQ850631	68694	182x	0.461	111	0	0	0		O16-type O-antigen	7	2	30	14	87	90
Bas102	podovirus	Cedecea phage Yanou	0.88	0.9296	81.8048	Autographiviridae	Studiervirinae	Teseptimavirus	unclassified	Escherichia phage MeretOppenheim	Switzerland: Basel	sewage plant inflow	Patrick Imwinkelried and Alexander Harms	PQ850620	39651	443x	0.482	52	0	0	1		O16-type O-antigen	5	1	0	0	87	125
Bas103	podovirus	Escherichia phage JeanTinguely (Bas64)	0.93	0.9646	89.7078	Autographiviridae	Studiervirinae	Teseptimavirus	unclassified	Escherichia phage EmilieLinder	Switzerland: Basel	sewage plant inflow	Alexander Harms	PQ850602	40176	413x	0.485	53	0	0	2		O16-type O-antigen	5	2	0	2	90	119
Bas104	podovirus	Cedecea phage Yanou	0.92	0.9733	89.5436	Autographiviridae	Studiervirinae	Teseptimavirus	unclassified	Escherichia phage AnnaIndermaur	Switzerland: Basel	sewage plant inflow	Alexander Harms	PQ850595	40334	420x	0.484	54	0	0	1		O16-type O-antigen	4	3	0	4	90	119
Bas105	podovirus	Escherichia phage EcoDS1	0.87	0.947	82.389	Autographiviridae	Studiervirinae	Kayfunavirus	unclassified	Escherichia phage ElsieAttenhofer	Switzerland: Basel	Rhine water	Alexander Harms and Enea Maffei	PQ850601	39718	283x	0.502	52	0	0	0		O16-type O-antigen	0	3	2	4	60	170
Bas106	podovirus	Escherichia phage IME10	0.52	0.977	50.804			Lederbergvirus	unclassified	Escherichia phage CurroJimenez	Switzerland: Lenzerheide	sewage plant inflow	Alexander Harms	PQ850599	39042	421x	0.477	69	2	0	0		O16-type O-antigen	2	1	24	48	48	43
n.a.	siphovirus	n.a.	n.a.	n.a.	n.a.	Demerecviridae	Markadamsvirinae	Tequintavirus	Escherichia virus T5	Escherichia phage T5 (reference)	n.a.	n.a.	obtained from DSMZ (DSM# 16353)	NC_005859.1	121750	n.a.	0.499	n.d.	n.d.	n.d.	n.d.	LPS / O-antigen	FhuA	3	4	12	8	127	132
n.a.	myovirus	n.a.	n.a.	n.a.	n.a.	Straboviridae	Tevenvirinae	Tequatrovirus	unclassified	Escherichia phage T2 (reference)	n.a.	n.a.	obtained from DSMZ (DSM# 16352)	MH751506.1	163832	n.a.	0.352	n.d.	n.d.	n.d.	n.d.	FadL	LPS (deep core)	4	11	140	44	159	222
n.a.	myovirus	n.a.	n.a.	n.a.	n.a.	Straboviridae	Tevenvirinae	Tequatrovirus	Escherichia virus T4	Escherichia phage T4D (reference)	n.a.	n.a.	obtained from Prof. Kenneth Kreuzer	NC_000866.4	168903	n.a.	0.353	n.d.	n.d.	n.d.	n.d.	OmpC	LPS (deep core)	6	12	152	56	165	224
n.a.	myovirus	n.a.	n.a.	n.a.	n.a.	Straboviridae	Tevenvirinae	Tequatrovirus	unclassified	Escherichia phage T6 (reference)	n.a.	n.a.	obtained from DSMZ (DSM# 4622)	MH550421.1	168706	n.a.	0.353	n.d.	n.d.	n.d.	n.d.	Tsx	LPS (deep core)	3	8	140	52	171	221
n.a.	podovirus	n.a.	n.a.	n.a.	n.a.	Autographiviridae	Studiervirinae	Teseptimavirus	Escherichia virus T7	Escherichia phage T7 (reference)	n.a.	n.a.	obtained from DSMZ (DSM# 4623)	NC_001604	39937	n.a.	0.499	n.d.	n.d.	n.d.	n.d.	n.a.	rough LPS	4	0	0	0	81	125
n.a.	podovirus	n.a.	n.a.	n.a.	n.a.	Schitoviridae	Enquatrovirinae	Enquatrovirus	Escherichia virus N4	Escherichia phage N4 (reference)	n.a.	n.a.	obtained as a contaminant from the Felix d'Herelle Center	NC_008720.1	70153	n.a.	0.484	n.d.	n.d.	n.d.	n.d.		NGR	7	5	0	0	85	144
n.a.	siphovirus	n.a.	n.a.	n.a.	n.a.			Lambdavirus	Escherichia virus lambda	Escherichia phage lambdavir (reference)	n.a.	n.a.	our laboratory collection	NC_001416 (PaPa wildtype)	48502	n.a.	0.502	n.d.	n.d.	n.d.	n.d.	unknown	LamB	5	1	10	42	83	49
n.a.	siphovirus	n.a.	n.a.	n.a.	n.a.			Lambdavirus	Escherichia virus lambda	Escherichia phage lambda PaPa	n.a.	n.a.	obtained from DSMZ (DSM# 4499)	NC_001416	48502	n.a.	0.502	n.d.	n.d.	n.d.	n.d.	unknown	LamB	5	1	10	42	83	49
n.a.	siphovirus	n.a.	n.a.	n.a.	n.a.			Lambdavirus	Escherichia virus lambda	Escherichia phage Ur-lambda	n.a.	n.a.	induced from E. coli K-12 EMG2	in CP099588	48502	n.a.	0.502	n.d.	n.d.	n.d.	n.d.	unknown	LamB	5	1	10	42	83	49
n.a.	myovirus	n.a.	n.a.	n.a.	n.a.			Punavirus	Escherichia virus P1	Escherichia phage P1vir (reference)	n.a.	n.a.	our laboratory collection	NC_005856.1	94800	n.a.	0.393	n.d.	n.d.	n.d.	n.d.	unknown	rough LPS	11	2	56	62	153	99
n.a.	myovirus	n.a.	n.a.	n.a.	n.a.	Peduoviridae		Peduovirus	Escherichia virus P2	Escherichia phage P2vir (reference)	n.a.	n.a.	obtained from Dr. Nicolas Wenner / Prof. Jay Hinton	NC_001895.1	33593	n.a.	0.413	n.d.	n.d.	n.d.	n.d.	unknown	rough LPS	1	6	6	28	63	57

### Sheet: AntiDefenseFinder
Phage	ICTV genus	sys_id	type	subtype	activity	sys_beg	sys_end	protein_in_syst	genes_count	name_of_profiles_in_sys
bas31	Tequintavirus	bas31_orf148_94	Other	orf148	Antidefense	bas31_0103	bas31_0103	bas31_0103	1	orf148
bas31	Tequintavirus	bas31_rad_95	Anti_Retron	rad	Antidefense	bas31_0085	bas31_0085	bas31_0085	1	rad
bas32	Tequintavirus	bas32_orf148_96	Other	orf148	Antidefense	bas32_0106	bas32_0106	bas32_0106	1	orf148
bas32	Tequintavirus	bas32_rad_97	Anti_Retron	rad	Antidefense	bas32_0085	bas32_0085	bas32_0085	1	rad
bas33	Tequintavirus	bas33_orf148_98	Other	orf148	Antidefense	bas33_0106	bas33_0106	bas33_0106	1	orf148
bas33	Tequintavirus	bas33_rad_99	Anti_Retron	rad	Antidefense	bas33_0085	bas33_0085	bas33_0085	1	rad
bas35	Tequatrovirus	bas35_acb1_2	Anti_CBASS	acb1	Antidefense	bas35_0268	bas35_0268	bas35_0268	1	acb1
bas35	Tequatrovirus	bas35_acb2_3	Anti_CBASS	acb2	Antidefense	bas35_0235	bas35_0235	bas35_0235	1	acb2
bas35	Tequatrovirus	bas35_adfa_4	Anti_DarTG	adfa	Antidefense	bas35_0147	bas35_0147	bas35_0147	1	adfa
bas35	Tequatrovirus	bas35_alt_5	Anti_TA	alt	Antidefense	bas35_0031	bas35_0032	bas35_0031,bas35_0032	2	alt,alt
bas35	Tequatrovirus	bas35_arn_6	Anti_RM	arn	Antidefense	bas35_0088	bas35_0088	bas35_0088	1	arn
bas35	Tequatrovirus	bas35_dmd_7	Anti_TA	dmd	Antidefense	bas35_0150	bas35_0150	bas35_0150	1	dmd
bas35	Tequatrovirus	bas35_stp_8	Anti_RM	stp	Antidefense	bas35_0100	bas35_0100	bas35_0100	1	stp
bas35	Tequatrovirus	bas35_tifa_9	Anti_TA	tifa	Antidefense	bas35_0149	bas35_0149	bas35_0149	1	tifa
bas36	Tequatrovirus	bas36_acb1_10	Anti_CBASS	acb1	Antidefense	bas36_0263	bas36_0263	bas36_0263	1	acb1
bas36	Tequatrovirus	bas36_acb2_11	Anti_CBASS	acb2	Antidefense	bas36_0230	bas36_0230	bas36_0230	1	acb2
bas36	Tequatrovirus	bas36_adfa_12	Anti_DarTG	adfa	Antidefense	bas36_0146	bas36_0146	bas36_0146	1	adfa
bas36	Tequatrovirus	bas36_alt_13	Anti_TA	alt	Antidefense	bas36_0031	bas36_0032	bas36_0031,bas36_0032	2	alt,alt
bas36	Tequatrovirus	bas36_arn_14	Anti_RM	arn	Antidefense	bas36_0088	bas36_0088	bas36_0088	1	arn
bas36	Tequatrovirus	bas36_dmd_15	Anti_TA	dmd	Antidefense	bas36_0149	bas36_0149	bas36_0149	1	dmd
bas36	Tequatrovirus	bas36_stp_16	Anti_RM	stp	Antidefense	bas36_0099	bas36_0099	bas36_0099	1	stp
bas36	Tequatrovirus	bas36_tifa_17	Anti_TA	tifa	Antidefense	bas36_0148	bas36_0148	bas36_0148	1	tifa
bas37	Tequatrovirus	bas37_acb1_18	Anti_CBASS	acb1	Antidefense	bas37_0262	bas37_0262	bas37_0262	1	acb1
bas37	Tequatrovirus	bas37_acb2_19	Anti_CBASS	acb2	Antidefense	bas37_0228	bas37_0228	bas37_0228	1	acb2
bas37	Tequatrovirus	bas37_alt_20	Anti_TA	alt	Antidefense	bas37_0032	bas37_0033	bas37_0032,bas37_0033	2	alt,alt
bas37	Tequatrovirus	bas37_arn_21	Anti_RM	arn	Antidefense	bas37_0090	bas37_0090	bas37_0090	1	arn
bas37	Tequatrovirus	bas37_dam_22	Anti_RM	dam	Antidefense	bas37_0142	bas37_0142	bas37_0142	1	dam
bas37	Tequatrovirus	bas37_dmd_23	Anti_TA	dmd	Antidefense	bas37_0150	bas37_0150	bas37_0150	1	dmd
bas37	Tequatrovirus	bas37_stp_24	Anti_RM	stp	Antidefense	bas37_0100	bas37_0100	bas37_0100	1	stp
bas37	Tequatrovirus	bas37_tifa_25	Anti_TA	tifa	Antidefense	bas37_0149	bas37_0149	bas37_0149	1	tifa
bas38	Tequatrovirus	bas38_acb1_26	Anti_CBASS	acb1	Antidefense	bas38_0262	bas38_0262	bas38_0262	1	acb1
bas38	Tequatrovirus	bas38_acb2_27	Anti_CBASS	acb2	Antidefense	bas38_0232	bas38_0232	bas38_0232	1	acb2
bas38	Tequatrovirus	bas38_adfa_28	Anti_DarTG	adfa	Antidefense	bas38_0149	bas38_0149	bas38_0149	1	adfa
bas38	Tequatrovirus	bas38_alt_29	Anti_TA	alt	Antidefense	bas38_0034	bas38_0035	bas38_0034,bas38_0035	2	alt,alt
bas38	Tequatrovirus	bas38_dmd_30	Anti_TA	dmd	Antidefense	bas38_0152	bas38_0152	bas38_0152	1	dmd
bas38	Tequatrovirus	bas38_stp_31	Anti_RM	stp	Antidefense	bas38_0101	bas38_0101	bas38_0101	1	stp
bas38	Tequatrovirus	bas38_tifa_32	Anti_TA	tifa	Antidefense	bas38_0151	bas38_0151	bas38_0151	1	tifa
bas39	Tequatrovirus	bas39_acb1_33	Anti_CBASS	acb1	Antidefense	bas39_0272	bas39_0272	bas39_0272	1	acb1
bas39	Tequatrovirus	bas39_acb2_34	Anti_CBASS	acb2	Antidefense	bas39_0239	bas39_0239	bas39_0239	1	acb2
bas39	Tequatrovirus	bas39_adfa_35	Anti_DarTG	adfa	Antidefense	bas39_0151	bas39_0151	bas39_0151	1	adfa
bas39	Tequatrovirus	bas39_alt_36	Anti_TA	alt	Antidefense	bas39_0033	bas39_0034	bas39_0033,bas39_0034	2	alt,alt
bas39	Tequatrovirus	bas39_arn_37	Anti_RM	arn	Antidefense	bas39_0092	bas39_0092	bas39_0092	1	arn
bas39	Tequatrovirus	bas39_dmd_38	Anti_TA	dmd	Antidefense	bas39_0154	bas39_0154	bas39_0154	1	dmd
bas39	Tequatrovirus	bas39_stp_39	Anti_RM	stp	Antidefense	bas39_0102	bas39_0102	bas39_0102	1	stp
bas39	Tequatrovirus	bas39_tifa_40	Anti_TA	tifa	Antidefense	bas39_0153	bas39_0153	bas39_0153	1	tifa
bas40	Tequatrovirus	bas40_acb1_41	Anti_CBASS	acb1	Antidefense	bas40_0258	bas40_0258	bas40_0258	1	acb1
bas40	Tequatrovirus	bas40_acb2_42	Anti_CBASS	acb2	Antidefense	bas40_0226	bas40_0226	bas40_0226	1	acb2
bas40	Tequatrovirus	bas40_adfa_43	Anti_DarTG	adfa	Antidefense	bas40_0146	bas40_0146	bas40_0146	1	adfa
bas40	Tequatrovirus	bas40_alt_44	Anti_TA	alt	Antidefense	bas40_0032	bas40_0033	bas40_0032,bas40_0033	2	alt,alt
bas40	Tequatrovirus	bas40_arn_45	Anti_RM	arn	Antidefense	bas40_0089	bas40_0089	bas40_0089	1	arn
bas40	Tequatrovirus	bas40_dmd_46	Anti_TA	dmd	Antidefense	bas40_0149	bas40_0149	bas40_0149	1	dmd
bas40	Tequatrovirus	bas40_ipi_47	Anti_RM	ipi	Antidefense	bas40_0257	bas40_0257	bas40_0257	1	ipi
bas40	Tequatrovirus	bas40_stp_48	Anti_RM	stp	Antidefense	bas40_0099	bas40_0099	bas40_0099	1	stp
bas40	Tequatrovirus	bas40_tifa_49	Anti_TA	tifa	Antidefense	bas40_0148	bas40_0148	bas40_0148	1	tifa
bas41	Tequatrovirus	bas41_acb1_50	Anti_CBASS	acb1	Antidefense	bas41_0267	bas41_0267	bas41_0267	1	acb1
bas41	Tequatrovirus	bas41_acb2_51	Anti_CBASS	acb2	Antidefense	bas41_0236	bas41_0236	bas41_0236	1	acb2
bas41	Tequatrovirus	bas41_adfa_52	Anti_DarTG	adfa	Antidefense	bas41_0149	bas41_0149	bas41_0149	1	adfa
bas41	Tequatrovirus	bas41_alt_53	Anti_TA	alt	Antidefense	bas41_0031	bas41_0032	bas41_0031,bas41_0032	2	alt,alt
bas41	Tequatrovirus	bas41_arn_54	Anti_RM	arn	Antidefense	bas41_0088	bas41_0088	bas41_0088	1	arn
bas41	Tequatrovirus	bas41_dmd_55	Anti_TA	dmd	Antidefense	bas41_0152	bas41_0152	bas41_0152	1	dmd
bas41	Tequatrovirus	bas41_ipi_56	Anti_RM	ipi	Antidefense	bas41_0266	bas41_0266	bas41_0266	1	ipi
bas41	Tequatrovirus	bas41_stp_57	Anti_RM	stp	Antidefense	bas41_0099	bas41_0099	bas41_0099	1	stp
bas41	Tequatrovirus	bas41_tifa_58	Anti_TA	tifa	Antidefense	bas41_0151	bas41_0151	bas41_0151	1	tifa
bas42	Tequatrovirus	bas42_acb1_59	Anti_CBASS	acb1	Antidefense	bas42_0267	bas42_0267	bas42_0267	1	acb1
bas42	Tequatrovirus	bas42_acb2_60	Anti_CBASS	acb2	Antidefense	bas42_0233	bas42_0233	bas42_0233	1	acb2
bas42	Tequatrovirus	bas42_adfa_61	Anti_DarTG	adfa	Antidefense	bas42_0145	bas42_0145	bas42_0145	1	adfa
bas42	Tequatrovirus	bas42_alt_62	Anti_TA	alt	Antidefense	bas42_0031	bas42_0032	bas42_0031,bas42_0032	2	alt,alt
bas42	Tequatrovirus	bas42_dmd_63	Anti_TA	dmd	Antidefense	bas42_0148	bas42_0148	bas42_0148	1	dmd
bas42	Tequatrovirus	bas42_stp_64	Anti_RM	stp	Antidefense	bas42_0097	bas42_0097	bas42_0097	1	stp
bas42	Tequatrovirus	bas42_tifa_65	Anti_TA	tifa	Antidefense	bas42_0147	bas42_0147	bas42_0147	1	tifa
bas43	Tequatrovirus	bas43_acb2_66	Anti_CBASS	acb2	Antidefense	bas43_0227	bas43_0227	bas43_0227	1	acb2
bas43	Tequatrovirus	bas43_alt_67	Anti_TA	alt	Antidefense	bas43_0032	bas43_0033	bas43_0032,bas43_0033	2	alt,alt
bas43	Tequatrovirus	bas43_arn_68	Anti_RM	arn	Antidefense	bas43_0091	bas43_0091	bas43_0091	1	arn
bas43	Tequatrovirus	bas43_dmd_69	Anti_TA	dmd	Antidefense	bas43_0153	bas43_0153	bas43_0153	1	dmd
bas43	Tequatrovirus	bas43_stp_70	Anti_RM	stp	Antidefense	bas43_0101	bas43_0101	bas43_0101	1	stp
bas43	Tequatrovirus	bas43_tifa_71	Anti_TA	tifa	Antidefense	bas43_0152	bas43_0152	bas43_0152	1	tifa
bas44	Tequatrovirus	bas44_acb1_72	Anti_CBASS	acb1	Antidefense	bas44_0265	bas44_0265	bas44_0265	1	acb1
bas44	Tequatrovirus	bas44_acb2_73	Anti_CBASS	acb2	Antidefense	bas44_0232	bas44_0232	bas44_0232	1	acb2
bas44	Tequatrovirus	bas44_alt_74	Anti_TA	alt	Antidefense	bas44_0032	bas44_0033	bas44_0032,bas44_0033	2	alt,alt
bas44	Tequatrovirus	bas44_arn_75	Anti_RM	arn	Antidefense	bas44_0089	bas44_0089	bas44_0089	1	arn
bas44	Tequatrovirus	bas44_dmd_76	Anti_TA	dmd	Antidefense	bas44_0150	bas44_0150	bas44_0150	1	dmd
bas44	Tequatrovirus	bas44_ipi_77	Anti_RM	ipi	Antidefense	bas44_0264	bas44_0264	bas44_0264	1	ipi
bas44	Tequatrovirus	bas44_stp_78	Anti_RM	stp	Antidefense	bas44_0099	bas44_0099	bas44_0099	1	stp
bas44	Tequatrovirus	bas44_tifa_79	Anti_TA	tifa	Antidefense	bas44_0149	bas44_0149	bas44_0149	1	tifa
bas45	Tequatrovirus	bas45_acb1_80	Anti_CBASS	acb1	Antidefense	bas45_0266	bas45_0266	bas45_0266	1	acb1
bas45	Tequatrovirus	bas45_acb2_81	Anti_CBASS	acb2	Antidefense	bas45_0232	bas45_0232	bas45_0232	1	acb2
bas45	Tequatrovirus	bas45_adfa_82	Anti_DarTG	adfa	Antidefense	bas45_0145	bas45_0145	bas45_0145	1	adfa
bas45	Tequatrovirus	bas45_alt_83	Anti_TA	alt	Antidefense	bas45_0031	bas45_0032	bas45_0031,bas45_0032	2	alt,alt
bas45	Tequatrovirus	bas45_arn_84	Anti_RM	arn	Antidefense	bas45_0086	bas45_0086	bas45_0086	1	arn
bas45	Tequatrovirus	bas45_dmd_85	Anti_TA	dmd	Antidefense	bas45_0148	bas45_0148	bas45_0148	1	dmd
bas45	Tequatrovirus	bas45_stp_86	Anti_RM	stp	Antidefense	bas45_0096	bas45_0096	bas45_0096	1	stp
bas45	Tequatrovirus	bas45_tifa_87	Anti_TA	tifa	Antidefense	bas45_0147	bas45_0147	bas45_0147	1	tifa
bas46	Mosigvirus	bas46_acb1_109	Anti_CBASS	acb1	Antidefense	bas46_0250	bas46_0250	bas46_0250	1	acb1
bas46	Mosigvirus	bas46_acb2_110	Anti_CBASS	acb2	Antidefense	bas46_0211	bas46_0211	bas46_0211	1	acb2
bas46	Mosigvirus	bas46_adfa_111	Anti_DarTG	adfa	Antidefense	bas46_0130	bas46_0130	bas46_0130	1	adfa
bas46	Mosigvirus	bas46_alt_112	Anti_TA	alt	Antidefense	bas46_0032	bas46_0032	bas46_0032	1	alt
bas46	Mosigvirus	bas46_dmd_113	Anti_TA	dmd	Antidefense	bas46_0134	bas46_0134	bas46_0134	1	dmd
bas46	Mosigvirus	bas46_ipi_114	Anti_RM	ipi	Antidefense	bas46_0249	bas46_0249	bas46_0249	1	ipi
bas47	Mosigvirus	bas47_acb1_100	Anti_CBASS	acb1	Antidefense	bas47_0253	bas47_0253	bas47_0253	1	acb1
bas47	Mosigvirus	bas47_acb2_101	Anti_CBASS	acb2	Antidefense	bas47_0217	bas47_0217	bas47_0217	1	acb2
bas47	Mosigvirus	bas47_adfa_102	Anti_DarTG	adfa	Antidefense	bas47_0134	bas47_0134	bas47_0134	1	adfa
bas47	Mosigvirus	bas47_alt_103	Anti_TA	alt	Antidefense	bas47_0032	bas47_0032	bas47_0032	1	alt
bas47	Mosigvirus	bas47_dmd_104	Anti_TA	dmd	Antidefense	bas47_0139	bas47_0139	bas47_0139	1	dmd
bas47	Mosigvirus	bas47_ipi_105	Anti_RM	ipi	Antidefense	bas47_0252	bas47_0252	bas47_0252	1	ipi
bas47	Mosigvirus	bas47_ipii_106	Anti_RM	ipii	Antidefense	bas47_0222	bas47_0222	bas47_0222	1	ipii
bas47	Mosigvirus	bas47_tifa_107	Anti_TA	tifa	Antidefense	bas47_0138	bas47_0138	bas47_0138	1	tifa
bas60	Justusliebigvirus	bas60_atd1_89	Anti_Thoeris	atd1	Antidefense	bas60_0081	bas60_0081	bas60_0081	1	atd1
bas60	Justusliebigvirus	bas60_NARP1_88	NADP	NARP1	Antidefense	bas60_0254	bas60_0255	bas60_0254,bas60_0255	2	narp1_adps,narp1_namat
bas61	Justusliebigvirus	bas61_atd1_91	Anti_Thoeris	atd1	Antidefense	bas61_0079	bas61_0079	bas61_0079	1	atd1
bas61	Justusliebigvirus	bas61_NARP1_90	NADP	NARP1	Antidefense	bas61_0254	bas61_0255	bas61_0254,bas61_0255	2	narp1_adps,narp1_namat
bas62	Justusliebigvirus	bas62_atd1_93	Anti_Thoeris	atd1	Antidefense	bas62_0079	bas62_0079	bas62_0079	1	atd1
bas62	Justusliebigvirus	bas62_NARP1_92	NADP	NARP1	Antidefense	bas62_0248	bas62_0249	bas62_0248,bas62_0249	2	narp1_adps,narp1_namat
bas63	Felixounavirus	bas63_NARP1_115	NADP	NARP1	Antidefense	bas63_0079	bas63_0080	bas63_0079,bas63_0080	2	narp1_adps,narp1_namat
bas64	Teseptimavirus	bas64_gp4.5_130	Anti_TA	gp4.5	Antidefense	bas64_0029	bas64_0029	bas64_0029	1	gp4.5
bas64	Teseptimavirus	bas64_gp5.9_131	Anti_RecBCD	gp5.9	Antidefense	bas64_0035	bas64_0035	bas64_0035	1	gp5.9
bas64	Teseptimavirus	bas64_ocr_132	Anti_RM	ocr	Antidefense	bas64_0008	bas64_0008	bas64_0008	1	ocr
bas65	Teseptimavirus	bas65_gp4.5_133	Anti_TA	gp4.5	Antidefense	bas65_0029	bas65_0029	bas65_0029	1	gp4.5
bas65	Teseptimavirus	bas65_gp5.9_134	Anti_RecBCD	gp5.9	Antidefense	bas65_0034	bas65_0034	bas65_0034	1	gp5.9
bas65	Teseptimavirus	bas65_ocr_135	Anti_RM	ocr	Antidefense	bas65_0007	bas65_0007	bas65_0007	1	ocr
bas67	Berlinvirus	bas67_gp4.5_136	Anti_TA	gp4.5	Antidefense	bas67_0027	bas67_0027	bas67_0027	1	gp4.5
bas67	Berlinvirus	bas67_samase_137	Anti_RM	samase	Antidefense	bas67_0008	bas67_0008	bas67_0008	1	samase
bas68	Berlinvirus	bas68_gp4.5_138	Anti_TA	gp4.5	Antidefense	bas68_0028	bas68_0028	bas68_0028	1	gp4.5
bas68	Berlinvirus	bas68_samase_139	Anti_RM	samase	Antidefense	bas68_0008	bas68_0008	bas68_0008	1	samase
bas69	Enquatrovirus	bas69_tad2_acriia7_120	Anti_Thoeris	tad2_acriia7	Antidefense	bas69_0022	bas69_0022	bas69_0022	1	acriia7
Bas81	Skatevirus	Bas81_stp_1	Anti_RM	stp	Antidefense	Bas81_0091	Bas81_0091	Bas81_0091	1	stp
Bas86	Suseptimavirus	Bas86_tad2_acriia7_116	Anti_Thoeris	tad2_acriia7	Antidefense	Bas86_0022	Bas86_0022	Bas86_0022	1	acriia7
Bas87	Suseptimavirus	Bas87_tad2_acriia7_117	Anti_Thoeris	tad2_acriia7	Antidefense	Bas87_0021	Bas87_0021	Bas87_0021	1	acriia7
Bas88	Suseptimavirus	Bas88_tad2_acriia7_118	Anti_Thoeris	tad2_acriia7	Antidefense	Bas88_0021	Bas88_0021	Bas88_0021	1	acriia7
Bas96	Gamaleyavirus	Bas96_tad2_acriia7_119	Anti_Thoeris	tad2_acriia7	Antidefense	Bas96_0022	Bas96_0022	Bas96_0022	1	acriia7
Bas102	Teseptimavirus	Bas102_gp4.5_121	Anti_TA	gp4.5	Antidefense	Bas102_0028	Bas102_0028	Bas102_0028	1	gp4.5
Bas102	Teseptimavirus	Bas102_gp5.9_122	Anti_RecBCD	gp5.9	Antidefense	Bas102_0034	Bas102_0034	Bas102_0034	1	gp5.9
Bas102	Teseptimavirus	Bas102_ocr_123	Anti_RM	ocr	Antidefense	Bas102_0006	Bas102_0006	Bas102_0006	1	ocr
Bas103	Teseptimavirus	Bas103_gp4.5_124	Anti_TA	gp4.5	Antidefense	Bas103_0029	Bas103_0029	Bas103_0029	1	gp4.5
Bas103	Teseptimavirus	Bas103_gp5.9_125	Anti_RecBCD	gp5.9	Antidefense	Bas103_0035	Bas103_0035	Bas103_0035	1	gp5.9
Bas103	Teseptimavirus	Bas103_ocr_126	Anti_RM	ocr	Antidefense	Bas103_0006	Bas103_0006	Bas103_0006	1	ocr
Bas104	Teseptimavirus	Bas104_gp4.5_127	Anti_TA	gp4.5	Antidefense	Bas104_0030	Bas104_0030	Bas104_0030	1	gp4.5
Bas104	Teseptimavirus	Bas104_gp5.9_128	Anti_RecBCD	gp5.9	Antidefense	Bas104_0036	Bas104_0036	Bas104_0036	1	gp5.9
Bas104	Teseptimavirus	Bas104_ocr_129	Anti_RM	ocr	Antidefense	Bas104_0007	Bas104_0007	Bas104_0007	1	ocr
Bas105	Kayfunavirus	Bas105_ocr_140	Anti_RM	ocr	Antidefense	Bas105_0008	Bas105_0008	Bas105_0008	1	ocr
Bas106	Lederbergvirus	Bas106_abc2_108	Anti_RecBCD	abc2	Antidefense	Bas106_0030	Bas106_0030	Bas106_0030	1	abc2
