## Supplementary material for "Completing the BASEL phage collection to unlock hidden diversity for systematic exploration of phage-host interactions": Table S6

### Sheet: Sheet1
		Table S6. Construction of all plasmids generated in this study
		plasmid name	cloning method	backbone				insert
				template	fw primer	rv primer	restriction digest	template	fw primer	rv primer	restriction digest
		pAS001	Gibson Assembly	pUA139_cat-sacB_v3	prAH2151	prAH2152		Escherichia coli K-12 ΔRM wbbL(+)	prAS001	prAS002
