## Supplementary material for "Completing the BASEL phage collection to unlock hidden diversity for systematic exploration of phage-host interactions": Table S7

### Sheet: Supp Table X
Table S7. Confidence scores of AlphaFold-generated models. Confidence per residue is calculated as a predicted Local Distance Difference Test score (0-100), with an average of all residues within the models provided below. A pLDDT ≥ 90 have very high model confidence, residues with 90 > pLDDT ≥ 70 are classified as confident, while residues with 70 > pLDDT > 50 have low confidence, and residues w…
Structure predicted	Receptor Binding Protein type	Average pLDDT (complete structure)	Interface pTM	Figure
LotteLoewe (Gp32)	Tailspike	88.4	0.86	Fig. 12A
SonjaBuckley (Gp32)	Tailspike	80.6	0.85	Fig. 12A
ChristineMuster (Gp33)	Tailspike	90	0.86	Fig. 12A
KarinMuster (Gp59)	Tailspike	89.1	0.87	Fig. 12A
ElsieAttenhofer (Gp54)	Tailspike	86.7	0.79	Fig. 12A
RudolfBernhard (Gp4)	Tailspike	57.5	0.74	Fig. 12A
IrisVonRoten (Gp22, predicted 1-359; shown 1-174)	Tail fiber (proximal)	83.4	0.58	Fig. 12B
IrisVonRoten (Gp22, predicted and shown 339-796)	Tail fiber (proximal)	95.4	0.94	Fig. 12B
IrisVonRoten (Gp24)	Tail fiber (distal)	72.6	0.71	Fig. 12B
ManiWeber (Gp114)	Tail fiber	80.2	0.57	Fig. 12B
AnnaHegner (Gp9; predicted 1-925; shown 1-106 and 498-925)	Tail fiber (proximal)	67.3	0.51	Fig. 12B
AnnaHegner (Gp10)	Tail fiber (distal)	72.3	0.61	Fig. 12B
ManiWeber (Gp32)*	Tail fiber	n/A	0.64	Fig. 12C
AnnaHegner (Gp13, STF)	Short tail fiber	94.4	0.84	Fig. 12C
JakobBernoulli (Gp36; predicted 1-741; shown 1-154 and 238-741)	Tail fiber	70.7	0.56	Fig. 12C
RuthEpting (Gp29)	Tail fiber	57.6	0.55	Fig. 12C
MeretOppenheim (Gp58)	Tail fiber	73.7	0.6	Fig. S7
EmilieLinder (Gp59; predicted 1-598; shown 1-157 and 287-598)	Tail fiber + Tail fiber assembly protein	58.4	0.48	Fig. S7
EmilieLinder (Gp59, predicted 313-598 + Gp60 heterohexamer)	Tail fiber + Tail fiber assembly protein	74.1	0.78	Fig. S7
HelliStehle (Gp6)	Tail fiber	71.7	0.69	Fig. S7
HeidiAbel (Gp15 predicted 1-423)	Tail fiber + Tail fiber assembly protein	78.9	n/A	Fig. S7
HeidiAbel (Gp15 predicted 186-423 + Gp16 FL)	Tail fiber + Tail fiber assembly protein	89.7	n/A	Fig. S7
HeidiAbel (Gp17)	Tail fiber	92.8	n/A	Fig. S7
